# Brassinosteroid gene regulatory networks at cellular resolution

**DOI:** 10.1101/2022.09.16.508001

**Authors:** Trevor M Nolan, Nemanja Vukašinović, Che-Wei Hsu, Jingyuan Zhang, Isabelle Vanhoutte, Rachel Shahan, Isaiah W Taylor, Laura Greenstreet, Matthieu Heitz, Anton Afanassiev, Ping Wang, Pablo Szekely, Aiden Brosnan, Yanhai Yin, Geoffrey Schiebinger, Uwe Ohler, Eugenia Russinova, Philip N Benfey

## Abstract

Brassinosteroids (BRs) are plant steroid hormones that regulate diverse processes such as cell division and cell elongation. BRs control thousands of genes through gene regulatory networks that vary in space and time. By using time-series single-cell RNA-sequencing to identify BR-responsive gene expression specific to different cell types and developmental stages of the Arabidopsis root, we uncovered the elongating cortex as a site where BRs trigger a shift from proliferation to elongation associated with increased expression of cell wall-related genes. Our analysis revealed HAT7 and GTL1 as BR-responsive transcription factors that regulate cortex cell elongation. These results establish the cortex as an important site for BR-mediated growth and unveil a BR signaling network regulating the transition from proliferation to elongation, illuminating new aspects of spatiotemporal hormone response.
