## Supplementary material for "Brassinosteroid gene regulatory networks at cellular resolution": Data S11

### Sheet: Sheet1
Data S11. Oligos used in this study.

### Sheet: oligos
name	sequence	gene	description
gRNA_BRI1_2_Fw	ATTGTGACATACATGAGCTCCTGA	AT4G39400	BRI1 tissue-specific CRISPR
gRNA_BRI1_2_Rv	AAACTCAGGAGCTCATGTATGTCA	AT4G39400	BRI1 tissue-specific CRISPR
gRNA_BRI1_3_Fw	ATTGGTAACGACTCTAACAAGCCT	AT4G39400	BRI1 tissue-specific CRISPR
gRNA_BRI1_3_Rv	AAACAGGCTTGTTAGAGTCGTTAC	AT4G39400	BRI1 tissue-specific CRISPR
o263_bri1-116-PmeI-geno-F	AAGGAGAGATCCCTCAGGAG	AT4G39400	bri1 genotyping
o264_bri1-116-PmeI-geno-R	TGTCCAGAAACATCATCGAAC	AT4G39400	bri1 genotyping
o265_HAT7_UAP1_CDS1ns_F	AGGATGATTTCTGGAATTCGGTCTCAAATGTATATGTATGAGGAGGAAAGGAACAATATCA	AT5G15150	HAT7 CDS golden gate cloning
o266_HAT7_UAP1_CDS1ns_R	CTTTTTTGCCGGACTGCAGGGTCTCGCGAACCATTGAACTGATGATGATTGTGATGTTGTTG	AT5G15150	HAT7 CDS golden gate cloning
o267_pHAT7_UAP1_P_F	AGGATGATTTCTGGAATTCGGTCTCAGGAGtaaattggatacctatattatttagggtatatatattgc	AT5G15150	HAT7 promoter golden gate cloning
o268_pHAT7_UAP1_P_R	CTTTTTTGCCGGACTGCAGGGTCTCGCATTatatataattaatatgtatgtatacacaccctcaaag	AT5G15150	HAT7 promoter golden gate cloning
o110_pGTL1_Gib_F	AGGATGATTTCTGGAATTCGGTCTCAGGAGCTTCTTCTTCACCTTCTTCTCTAACC	AT1G33240	GTL1 promoter golden gate cloning
o111_pGTL1_Gib_R	CTTTTTTGCCGGACTGCAGGGTCTCGCATTcaatcttgatgatgtttcaatctttttcta	AT1G33240	GTL1 promoter golden gate cloning
o114_GTL1_CDSns1_F	AGGATGATTTCTGGAATTCGGTCTCAAATGGAGCAAGGAGGAGGTG	AT1G33240	GTL1 CDS golden gate cloning
o160_GTL1_CDSns1_R_v2	CTTTTTTGCCGGACTGCAGGGTCTCGCGAACCCTGAACCATTGTCAAGAAAGGTG	AT1G33240	GTL1 CDS golden gate cloning
o106_HAT7 guide1 F	attgATGAATGATCAAGACCAGGT	AT5G15150	HAT7 HB13 HB20 HB23 CRISPR - gRNAs
o107_HAT7 guide 2 F	attgAACAGATCAATGTCGTTCAC	AT5G15150	HAT7 HB13 HB20 HB23 CRISPR - gRNAs
o108_HAT7 guide 1 R	aaacACCTGGTCTTGATCATTCAT	AT5G15150	HAT7 HB13 HB20 HB23 CRISPR - gRNAs
o109_HAT7 guide 2 R	aaacGTGAACGACATTGATCTGTT	AT5G15150	HAT7 HB13 HB20 HB23 CRISPR - gRNAs
o273_HB13_gRNA_7_F	attgTCTAGGTAAGAGATCTCCAA	AT1G69780	HAT7 HB13 HB20 HB23 CRISPR - gRNAs
o274_HB13_gRNA_57_F	attgAAATCACAACACCCTTCCAT	AT1G69780	HAT7 HB13 HB20 HB23 CRISPR - gRNAs
o275_HB20_gRNA_6_F	attgCTGTTGGTGTATATAGGAGG	AT3G01220	HAT7 HB13 HB20 HB23 CRISPR - gRNAs
o276_HB20_gRNA_26_F	attgAGAAGATCATAATCAAACCT	AT3G01220	HAT7 HB13 HB20 HB23 CRISPR - gRNAs
o277_HB23_gRNA_4_F	attgCTCCAATGAACAACGTGCAA	AT1G26960	HAT7 HB13 HB20 HB23 CRISPR - gRNAs
o278_HB23_gRNA_5_F	attgGATGAAGAATATTCAGACGA	AT1G26960	HAT7 HB13 HB20 HB23 CRISPR - gRNAs
o279_HB13_gRNA_7_R	aaacTTGGAGATCTCTTACCTAGA	AT1G69780	HAT7 HB13 HB20 HB23 CRISPR - gRNAs
o280_HB13_gRNA_57_R	aaacATGGAAGGGTGTTGTGATTT	AT1G69780	HAT7 HB13 HB20 HB23 CRISPR - gRNAs
o281_HB20_gRNA_6_R	aaacCCTCCTATATACACCAACAG	AT3G01220	HAT7 HB13 HB20 HB23 CRISPR - gRNAs
o282_HB20_gRNA_26_R	aaacAGGTTTGATTATGATCTTCT	AT3G01220	HAT7 HB13 HB20 HB23 CRISPR - gRNAs
o283_HB23_gRNA_4_R	aaacTTGCACGTTGTTCATTGGAG	AT1G26960	HAT7 HB13 HB20 HB23 CRISPR - gRNAs
o284_HB23_gRNA_5_R	aaacTCGTCTGAATATTCTTCATC	AT1G26960	HAT7 HB13 HB20 HB23 CRISPR - gRNAs
o253_HAT7_CRISPR_screen_F	CTAAAGCCTTAGCAAGCTGCAT	AT5G15150	HAT7 HB13 HB20 HB23 CRISPR - genotyping
o254_HAT7_CRISPR_screen_R	attttccgtttgatgtttggtc	AT5G15150	HAT7 HB13 HB20 HB23 CRISPR - genotyping
o380_HB13_CRISPR_screen_F	TTGCTCCTCTTCTTCCTTCTTG	AT1G69780	HAT7 HB13 HB20 HB23 CRISPR - genotyping
o381_HB13_CRISPR_screen_R	TCCTCTTCTTCTCTCCCATTTG	AT1G69780	HAT7 HB13 HB20 HB23 CRISPR - genotyping
o382_HB20_CRISPR_screen_F	CAGTCAAGATCAGCTCCCTTCT	AT3G01220	HAT7 HB13 HB20 HB23 CRISPR - genotyping
o383_HB20_CRISPR_screen_R	AACTTGCTCTAATTGCAGCCTC	AT3G01220	HAT7 HB13 HB20 HB23 CRISPR - genotyping
o384_HB23_CRISPR_screen_F	AGTCTCCAAAACCATCACCAAG	AT1G26960	HAT7 HB13 HB20 HB23 CRISPR - genotyping
o385_HB23_CRISPR_screen_R	CCTTCAATTGTTCCATGTTCAA	AT1G26960	HAT7 HB13 HB20 HB23 CRISPR - genotyping
ps1_pAT5G64620_UAP1_F	AGGATGATTTCTGGAATTCGGTCTCAGGAGttctttagtcgggtcggag	AT5G64620	pC/VIF2 cloning
ps2_pAT5G64620_UAP1_R	CTTTTTTGCCGGACTGCAGGGTCTCGCATTttcaggaagaaggttttgag	AT5G64620	pC/VIF2 cloning
o205_pCSI1_UAP1_F	AGGATGATTTCTGGAATTCGGTCTCAGGAGggctacaagttgatgcttcctc	AT2G22125	pCSI1 cloning
o206_pCSI1_UAP1_R	CTTTTTTGCCGGACTGCAGGGTCTCGCATTatcttcacttcacttaaaaaattctcaaatcaaaagtag	AT2G22125	pCSI1 cloning
o293_pXTH16-AT3G23730_AarI_F	TCACCTGCATATCTCTGGAGcgaatgtgtattaatatttagcctactaactttctgaca	AT3G23730	pXTH16 cloning
o294_pXTH16-AT3G23730_AarI_R	ACACCTGCATATCTCACATTtgggggttggatgatgtgaatgaaa	AT3G23730	pXTH16 cloning
